# Targeting the COP9 signalosome overcomes platinum resistance in ovarian cancer through two distinct genome stability mechanisms

**DOI:** 10.1101/2025.08.04.668450

**Authors:** Elena Lomonosova, Megan Loeb, Kevin Rodriguez, Lilian N van Biljon, Joshua Brill, Angela Schab, Margaret Minett, Jaeden Barron, Maya Bittner, Jiyoung Park, Rebecca Drexler, Carmen Sandoval, Alyssa Oplt, Eden Gallup, Prasanth K. Thuthika, Negar Sadeghipour, Sharon Wu, Matthew J Oberley, Brooke Sanders, Lindsay Kuroki, Carolyn McCourt, Andrea R. Hagemann, Premal Thaker, David Mutch, Matthew Powell, Ian S. Hagemann, Ma. Xenia G. Ilagan, Katherine Fuh, Priyanka Verma, Orlando D. Schärer, Nima Mosammaparast, Dineo Khabele, Mary M. Mullen

## Abstract

Tubo-ovarian high-grade serous carcinoma (HGSC) is a leading cause of gynecologic cancer mortality, largely due to the emergence of platinum resistance, which serves as the mainstay of chemotherapy. Here, we identify COPS5 as a therapeutic target and use an available small molecule inhibitor to overcome platinum resistance. A genetic screen for platinum-induced DNA damage in a platinum resistant ovarian cancer model identified COPS5 and COPS6, two components of the COP9 signalosome. Consistently, high COPS5 expression correlated with poor clinical outcomes in patients with HGSC. In both *in vitro* and *in vivo* experiments, COPS5 depletion sensitized ovarian cancer cells to carboplatin. A small molecule COPS5 inhibitor, CSN5i-3, synergized with carboplatin in homologous recombination-deficient and -proficient cells. This combination was also effective in xenografts and in a syngeneic mouse model of carboplatin-resistant HGSC. Importantly, we demonstrate that CSN5i-3 is selective for cancer cells, with patient-derived HGSC cells exhibiting up to 50-fold greater sensitivity to CSN5i-3 than benign cells. Finally, we show that genetic or small molecule inhibition of COPS5 impaired both nucleotide excision repair (NER) and interstrand crosslink (ICL) repair, leading to increased DNA platinum adducts. Mechanistically, this was due to increased ubiquitination and degradation of DNA-specific DNA binding protein 1 (DDB1) and other key NER and ICL repair proteins, consistent with the role of COPS5 in the regulation of these factors. Our findings highlight the importance of NER and ICL regulation in chemotherapy response and indicate that targeting COPS5 can enhance the efficacy of platinum-based chemotherapy in HGSC.

**One Sentence Summary:** COPS5 depletion or inhibition using a small molecule COPS5 inhibitor CSN5i-3 sensitizes high-grade serous carcinoma to platinum chemotherapy through downregulation of nucleotide excision repair and interstrand crosslink repair.
