## Supplementary Table S1 for "Targeting the COP9 signalosome overcomes platinum resistance in ovarian cancer through two distinct genome stability mechanisms"

### Sheet: Description
Table S1
tab:	SreenResults
	Field	Example	Description
	Molecule Name	WU-0414387	siRNA identifier
	Gene Symbol	USP17L2	gene symbol identifier
	Gene Description	ubiquitin specific peptidase 17-like family member 2	gene description
	gH2AX assay: AVG #MAD	0.28	average MAD number
	gH2AX assay: Standard Deviation (±)	0.8	standard deviation

### Sheet: ScreenResults
Molecule Name	Gene Symbol	Gene Description	gH2AX assay: AVG #MAD	gH2AX assay: Standard Deviation (±)
WU-0414258	USP49	ubiquitin specific peptidase 49	12.56	1.56
WU-0414232	COPS6	COP9 signalosome subunit 6	8.95	0.8
WU-0414234	COPS5	COP9 signalosome subunit 5	8.69	1.3
WU-0414191	USP7	ubiquitin specific peptidase 7 (herpes virus-associated)	8.55	1.8
WU-0414307	USP32	ubiquitin specific peptidase 32	5.95	1.5
WU-0414301	USP42	ubiquitin specific peptidase 42	5.66	2.63
WU-0414272	OTUB1	OTU domain, ubiquitin aldehyde binding 1	4.45	1.71
WU-0414389	TAF1D	TATA box binding protein (TBP)-associated factor, RNA polymerase I, D, 41kDa	4.44	0.56
WU-0414374	ATG4A	autophagy related 4A, cysteine peptidase	4.01	0.15
WU-0414292	USP46	ubiquitin specific peptidase 46	3.95	2.8
WU-0414237	USP18	ubiquitin specific peptidase 18	3.92	1.03
WU-0414185	UCHL3	ubiquitin carboxyl-terminal esterase L3 (ubiquitin thiolesterase)	3.55	1.98
WU-0414199	USP9Y	ubiquitin specific peptidase 9, Y-linked	3.46	0.65
WU-0414249	USP21	ubiquitin specific peptidase 21	3.3	0.16
WU-0414176	CYLD	cylindromatosis (turban tumor syndrome)	3.28	0.33
WU-0414177	ATXN3	ataxin 3	3.17	1.49
WU-0414294	OTUB2	OTU domain, ubiquitin aldehyde binding 2	3.14	1.31
WU-0414186	UCHL3	ubiquitin carboxyl-terminal esterase L3 (ubiquitin thiolesterase)	2.92	0.83
WU-0414372	MYSM1	Myb-like, SWIRM and MPN domains 1	2.88	1.16
WU-0414345	PAN2	PAN2 poly(A) specific ribonuclease subunit homolog (S. cerevisiae)	2.67	1.96
WU-0414223	USP16	ubiquitin specific peptidase 16	2.5	0.69
WU-0414220	USP3	ubiquitin specific peptidase 3	2.49	1.02
WU-0414188	USP4	ubiquitin specific peptidase 4 (proto-oncogene)	2.49	0.8
WU-0414377	JOSD2	Josephin domain containing 2	2.43	1.05
WU-0414317	USP51	ubiquitin specific peptidase 51	2.42	1
WU-0414336	ATG4A	autophagy related 4A, cysteine peptidase	2.29	0.93
WU-0414268	USP40	ubiquitin specific peptidase 40	2.25	0.66
WU-0414277	SENP7	SUMO1/sentrin specific peptidase 7	2.21	0.78
WU-0414388	TAF1D	TATA box binding protein (TBP)-associated factor, RNA polymerase I, D, 41kDa	2.01	1.63
WU-0414325	OTUD1	OTU domain containing 1	1.99	0.14
WU-0414242	USP24	ubiquitin specific peptidase 24	1.98	0.81
WU-0414382	USP32P2	ubiquitin specific peptidase 32 pseudogene 2	1.9	1.57
WU-0414324	OTUD1	OTU domain containing 1	1.85	0.37
WU-0414290	SENP2	SUMO1/sentrin/SMT3 specific peptidase 2	1.75	0.76
WU-0414303	USP48	ubiquitin specific peptidase 48	1.74	0.46
WU-0414331	OTUD4	OTU domain containing 4	1.7	0.53
WU-0414275	PARP11	poly (ADP-ribose) polymerase family, member 11	1.65	0.6
WU-0414330	OTUD4	OTU domain containing 4	1.58	0.6
WU-0414265	ZRANB1	zinc finger, RAN-binding domain containing 1	1.52	0.17
WU-0414250	USP25	ubiquitin specific peptidase 25	1.48	0.52
WU-0414357	VCPIP1	valosin containing protein (p97)/p47 complex interacting protein 1	1.47	1.29
WU-0414230	USP19	ubiquitin specific peptidase 19	1.45	0.71
WU-0414206	USP14	ubiquitin specific peptidase 14 (tRNA-guanine transglycosylase)	1.45	0.48
WU-0414269	USP40	ubiquitin specific peptidase 40	1.43	0.21
WU-0414256	USPL1	ubiquitin specific peptidase like 1	1.41	1.1
WU-0414344	PAN2	PAN2 poly(A) specific ribonuclease subunit homolog (S. cerevisiae)	1.39	0.49
WU-0414289	USP37	ubiquitin specific peptidase 37	1.38	1.06
WU-0414308	USP30	ubiquitin specific peptidase 30	1.27	0.91
WU-0414204	USP13	ubiquitin specific peptidase 13 (isopeptidase T-3)	1.27	0.52
WU-0414351	OTUD7B	OTU domain containing 7B	1.24	0.91
WU-0414350	OTUD7B	OTU domain containing 7B	1.23	0.29
WU-0414309	USP30	ubiquitin specific peptidase 30	1.21	0.06
WU-0414239	USP33	ubiquitin specific peptidase 33	1.21	0.3
WU-0414219	USP3	ubiquitin specific peptidase 3	1.21	0.2
WU-0414192	USP7	ubiquitin specific peptidase 7 (herpes virus-associated)	1.2	1.12
WU-0414386	USP17L2	ubiquitin specific peptidase 17-like family member 2	1.07	1.29
WU-0414316	USP51	ubiquitin specific peptidase 51	1.07	0.45
WU-0414196	USP11	ubiquitin specific peptidase 11	1.07	0.64
WU-0414201	BAP1	BRCA1 associated protein-1 (ubiquitin carboxy-terminal hydrolase)	1.05	0.91
WU-0414280	USP35	ubiquitin specific peptidase 35	1.03	0.4
WU-0414315	USP43	ubiquitin specific peptidase 43	1.01	0.89
WU-0414364	USP32P2	ubiquitin specific peptidase 32 pseudogene 2	0.99	0.4
WU-0414227	USP39	ubiquitin specific peptidase 39	0.97	0.16
WU-0414190	USP1	ubiquitin specific peptidase 1	0.97	0.81
WU-0414334	MYSM1	Myb-like, SWIRM and MPN domains 1	0.93	0.8
WU-0414197	USP9X	ubiquitin specific peptidase 9, X-linked	0.93	0.47
WU-0414175	CYLD	cylindromatosis (turban tumor syndrome)	0.93	0.1
WU-0414371	MPND	MPN domain containing	0.92	1.36
WU-0414339	JOSD2	Josephin domain containing 2	0.92	0.59
WU-0414366	USP17L2	ubiquitin specific peptidase 17-like family member 2	0.91	0.64
WU-0414349	OTUD5	OTU domain containing 5	0.91	0.85
WU-0414295	OTUB2	OTU domain, ubiquitin aldehyde binding 2	0.91	0.82
WU-0414297	USP26	ubiquitin specific peptidase 26	0.9	1.07
WU-0414285	USP28	ubiquitin specific peptidase 28	0.9	0.39
WU-0414359	MPND	MPN domain containing	0.86	0.38
WU-0414224	STAMBP	STAM binding protein	0.81	0.52
WU-0414320	SENP5	SUMO1/sentrin specific peptidase 5	0.74	0.53
WU-0414375	ATG4A	autophagy related 4A, cysteine peptidase	0.71	0.25
WU-0414361	OTUD6A	OTU domain containing 6A	0.67	0.34
WU-0414205	USP14	ubiquitin specific peptidase 14 (tRNA-guanine transglycosylase)	0.66	0.27
WU-0414181	TNFAIP3	tumor necrosis factor, alpha-induced protein 3	0.65	0.61
WU-0414240	USP22	ubiquitin specific peptidase 22	0.62	0.64
WU-0414184	UCHL1	ubiquitin carboxyl-terminal esterase L1 (ubiquitin thiolesterase)	0.57	0.71
WU-0414376	JOSD2	Josephin domain containing 2	0.5	0.35
WU-0414332	BRCC3	BRCA1/BRCA2-containing complex, subunit 3	0.47	0.88
WU-0414217	USP15	ubiquitin specific peptidase 15	0.46	0.35
WU-0414278	USP31	ubiquitin specific peptidase 31	0.44	0.67
WU-0414311	USP45	ubiquitin specific peptidase 45	0.4	0.82
WU-0414319	USP54	ubiquitin specific peptidase 54	0.38	1.14
WU-0414384	USP17L2	ubiquitin specific peptidase 17-like family member 2	0.33	0.13
WU-0414183	UCHL1	ubiquitin carboxyl-terminal esterase L1 (ubiquitin thiolesterase)	0.31	0.73
WU-0414387	USP17L2	ubiquitin specific peptidase 17-like family member 2	0.28	0.8
WU-0414243	USP24	ubiquitin specific peptidase 24	0.25	0.15
WU-0414194	USP5	ubiquitin specific peptidase 5 (isopeptidase T)	0.24	0.9
WU-0414310	USP45	ubiquitin specific peptidase 45	0.22	0.47
WU-0414200	USP9Y	ubiquitin specific peptidase 9, Y-linked	0.21	0.2
WU-0414209	USP2	ubiquitin specific peptidase 2	0.17	0.19
WU-0414385	USP17L2	ubiquitin specific peptidase 17-like family member 2	0.13	0.84
WU-0414266	USP47	ubiquitin specific peptidase 47	0.12	0.1
WU-0414245	SENP6	SUMO1/sentrin specific peptidase 6	0.12	0.74
WU-0414343	EIF3H	eukaryotic translation initiation factor 3, subunit H	0.07	0.9
WU-0414244	SENP6	SUMO1/sentrin specific peptidase 6	0.06	1.2
WU-0414246	SENP3	SUMO1/sentrin/SMT3 specific peptidase 3	0.05	0.42
WU-0414329	USP41	ubiquitin specific peptidase 41	0.04	0.73
WU-0414241	USP22	ubiquitin specific peptidase 22	0	0.85
WU-0414313	ATXN3L	ataxin 3-like	-0.01	0.27
WU-0414383	USP32P2	ubiquitin specific peptidase 32 pseudogene 2	-0.02	1.15
WU-0414322	USP12	ubiquitin specific peptidase 12	-0.02	0.05
WU-0414264	ZRANB1	zinc finger, RAN-binding domain containing 1	-0.06	0.51
WU-0414228	USP20	ubiquitin specific peptidase 20	-0.06	0.3
WU-0414202	BAP1	BRCA1 associated protein-1 (ubiquitin carboxy-terminal hydrolase)	-0.06	0.14
WU-0414262	ATG4B	autophagy related 4B, cysteine peptidase	-0.08	0.36
WU-0414302	USP48	ubiquitin specific peptidase 48	-0.09	0.46
WU-0414323	USP12	ubiquitin specific peptidase 12	-0.11	0.98
WU-0414352	STAMBPL1	STAM binding protein-like 1	-0.17	0.98
WU-0414281	USP35	ubiquitin specific peptidase 35	-0.18	0.55
WU-0414214	USP8	ubiquitin specific peptidase 8	-0.18	0.5
WU-0414286	USP29	ubiquitin specific peptidase 29	-0.2	0.12
WU-0414255	UCHL5	ubiquitin carboxyl-terminal hydrolase L5	-0.2	0.69
WU-0414226	USP39	ubiquitin specific peptidase 39	-0.21	0.31
WU-0414318	USP54	ubiquitin specific peptidase 54	-0.22	0.94
WU-0414253	SENP1	SUMO1/sentrin specific peptidase 1	-0.22	0.48
WU-0414337	ATG4A	autophagy related 4A, cysteine peptidase	-0.23	0.11
WU-0414373	MYSM1	Myb-like, SWIRM and MPN domains 1	-0.26	0.81
WU-0414270	YOD1	YOD1 deubiquitinase	-0.27	0.22
WU-0414233	COPS6	COP9 signalosome subunit 6	-0.27	0.71
WU-0414326	USP50	ubiquitin specific peptidase 50	-0.28	0.42
WU-0414293	USP46	ubiquitin specific peptidase 46	-0.32	0.59
WU-0414215	USP34	ubiquitin specific peptidase 34	-0.34	0.29
WU-0414195	USP11	ubiquitin specific peptidase 11	-0.34	0.25
WU-0414284	USP28	ubiquitin specific peptidase 28	-0.36	0.47
WU-0414279	USP31	ubiquitin specific peptidase 31	-0.36	0.4
WU-0414182	TNFAIP3	tumor necrosis factor, alpha-induced protein 3	-0.36	0.47
WU-0414333	BRCC3	BRCA1/BRCA2-containing complex, subunit 3	-0.38	0.76
WU-0414321	SENP5	SUMO1/sentrin specific peptidase 5	-0.38	0.6
WU-0414312	ATXN3L	ataxin 3-like	-0.38	0.5
WU-0414306	USP32	ubiquitin specific peptidase 32	-0.4	0.19
WU-0414216	USP34	ubiquitin specific peptidase 34	-0.41	0.19
WU-0414365	USP32P2	ubiquitin specific peptidase 32 pseudogene 2	-0.42	0.39
WU-0414354	TAF1D	TATA box binding protein (TBP)-associated factor, RNA polymerase I, D, 41kDa	-0.42	0.48
WU-0414203	USP13	ubiquitin specific peptidase 13 (isopeptidase T-3)	-0.44	0.3
WU-0414229	USP20	ubiquitin specific peptidase 20	-0.45	0.16
WU-0414274	PARP11	poly (ADP-ribose) polymerase family, member 11	-0.46	0.45
WU-0414299	USP44	ubiquitin specific peptidase 44	-0.48	0.59
WU-0414218	USP15	ubiquitin specific peptidase 15	-0.48	0.59
WU-0414327	USP50	ubiquitin specific peptidase 50	-0.49	0.42
WU-0414335	MYSM1	Myb-like, SWIRM and MPN domains 1	-0.53	0.3
WU-0414260	JOSD1	Josephin domain containing 1	-0.54	0.39
WU-0414248	USP21	ubiquitin specific peptidase 21	-0.54	0.25
WU-0414358	MPND	MPN domain containing	-0.55	0.92
WU-0414189	USP1	ubiquitin specific peptidase 1	-0.56	0.07
WU-0414282	USP36	ubiquitin specific peptidase 36	-0.57	0.93
WU-0414362	OTUD7A	OTU domain containing 7A	-0.58	0.19
WU-0414238	USP33	ubiquitin specific peptidase 33	-0.58	0.66
WU-0414291	SENP2	SUMO1/sentrin/SMT3 specific peptidase 2	-0.6	0.18
WU-0414288	USP37	ubiquitin specific peptidase 37	-0.6	0.53
WU-0414276	SENP7	SUMO1/sentrin specific peptidase 7	-0.61	0.93
WU-0414287	USP29	ubiquitin specific peptidase 29	-0.64	0.32
WU-0414211	USP10	ubiquitin specific peptidase 10	-0.65	0.29
WU-0414368	VCPIP1	valosin containing protein (p97)/p47 complex interacting protein 1	-0.67	0.25
WU-0414252	SENP1	SUMO1/sentrin specific peptidase 1	-0.67	0.36
WU-0414178	ATXN3	ataxin 3	-0.67	0.53
WU-0414267	USP47	ubiquitin specific peptidase 47	-0.68	0.82
WU-0414314	USP43	ubiquitin specific peptidase 43	-0.69	0.31
WU-0414355	TAF1D	TATA box binding protein (TBP)-associated factor, RNA polymerase I, D, 41kDa	-0.7	0.63
WU-0414273	OTUB1	OTU domain, ubiquitin aldehyde binding 1	-0.71	0.51
WU-0414346	OTUD6B	OTU domain containing 6B	-0.75	0.24
WU-0414193	USP5	ubiquitin specific peptidase 5 (isopeptidase T)	-0.75	0.26
WU-0414180	PSMD7	proteasome (prosome, macropain) 26S subunit, non-ATPase, 7	-0.82	0.68
WU-0414271	YOD1	YOD1 deubiquitinase	-0.88	0.74
WU-0414208	USP6	ubiquitin specific peptidase 6 (Tre-2 oncogene)	-0.91	0.19
WU-0414370	MPND	MPN domain containing	-0.92	0.29
WU-0414283	USP36	ubiquitin specific peptidase 36	-0.95	0.5
WU-0414231	USP19	ubiquitin specific peptidase 19	-0.95	0.38
WU-0414254	UCHL5	ubiquitin carboxyl-terminal hydrolase L5	-0.97	0.18
WU-0414360	OTUD6A	OTU domain containing 6A	-0.98	1.17
WU-0414348	OTUD5	OTU domain containing 5	-0.99	0.73
WU-0414257	USPL1	ubiquitin specific peptidase like 1	-1.03	0.46
WU-0414300	USP42	ubiquitin specific peptidase 42	-1.11	0.95
WU-0414304	USP38	ubiquitin specific peptidase 38	-1.15	0.89
WU-0414380	OTUD7A	OTU domain containing 7A	-1.16	0.5
WU-0414296	USP26	ubiquitin specific peptidase 26	-1.17	0.33
WU-0414338	JOSD2	Josephin domain containing 2	-1.24	0.23
WU-0414251	USP25	ubiquitin specific peptidase 25	-1.24	0.25
WU-0414179	PSMD7	proteasome (prosome, macropain) 26S subunit, non-ATPase, 7	-1.25	0.94
WU-0414378	OTUD6A	OTU domain containing 6A	-1.28	0.38
WU-0414340	EIF3F	eukaryotic translation initiation factor 3, subunit F	-1.32	0.65
WU-0414263	ATG4B	autophagy related 4B, cysteine peptidase	-1.32	0.13
WU-0414381	OTUD7A	OTU domain containing 7A	-1.35	1.03
WU-0414379	OTUD6A	OTU domain containing 6A	-1.35	0.15
WU-0414213	USP8	ubiquitin specific peptidase 8	-1.41	0.17
WU-0414363	OTUD7A	OTU domain containing 7A	-1.45	0.47
WU-0414207	USP6	ubiquitin specific peptidase 6 (Tre-2 oncogene)	-1.46	0.16
WU-0414225	STAMBP	STAM binding protein	-1.52	0.49
WU-0414305	USP38	ubiquitin specific peptidase 38	-1.57	0.2
WU-0414342	EIF3H	eukaryotic translation initiation factor 3, subunit H	-1.62	0.35
WU-0414236	USP18	ubiquitin specific peptidase 18	-1.63	0.05
WU-0414221	PSMD14	proteasome (prosome, macropain) 26S subunit, non-ATPase, 14	-1.67	0.51
WU-0414212	USP10	ubiquitin specific peptidase 10	-1.75	0.37
WU-0414235	COPS5	COP9 signalosome subunit 5	-1.83	0.31
WU-0414198	USP9X	ubiquitin specific peptidase 9, X-linked	-1.85	0.07
WU-0414210	USP2	ubiquitin specific peptidase 2	-1.86	0.25
WU-0414187	USP4	ubiquitin specific peptidase 4 (proto-oncogene)	-1.86	0.36
WU-0414347	OTUD6B	OTU domain containing 6B	-1.88	0.31
WU-0414298	USP44	ubiquitin specific peptidase 44	-1.9	0.51
WU-0414356	VCPIP1	valosin containing protein (p97)/p47 complex interacting protein 1	-1.99	0.64
WU-0414367	BRCC3	BRCA1/BRCA2-containing complex, subunit 3	-2.03	1.05
WU-0414369	VCPIP1	valosin containing protein (p97)/p47 complex interacting protein 1	-2.04	0.86
WU-0414328	USP41	ubiquitin specific peptidase 41	-2.4	0.55
WU-0414222	PSMD14	proteasome (prosome, macropain) 26S subunit, non-ATPase, 14	-2.42	0.27
WU-0414259	USP49	ubiquitin specific peptidase 49	-2.44	0.37
WU-0414247	SENP3	SUMO1/sentrin/SMT3 specific peptidase 3	-2.49	0.37
WU-0414353	STAMBPL1	STAM binding protein-like 1	-2.68	0.81
WU-0414261	JOSD1	Josephin domain containing 1	-2.86	0.74
WU-0414341	EIF3F	eukaryotic translation initiation factor 3, subunit F	-3.07	0.55
