## Supplementary Table S5 for "Targeting the COP9 signalosome overcomes platinum resistance in ovarian cancer through two distinct genome stability mechanisms"

### Sheet: Sheet1
Supplementary Table S5. Cell line information.
Cell line name	Source	Catalogue Number (if applicable)	Growth media
A2780	Sigma-Aldrich	CB_93112519	RPMI-1640 with L-Glutamine, 10% FBS, 1% Penicillin/Streptomycin
A2780cis	Sigma-Aldrich	CB_93112517	RPMI-1640 with L-Glutamine, 10% FBS, 1% Penicillin/Streptomycin; 1µM Cisplatin every 3 passages
COV362	Sigma-Aldrich	CB_7071910	DMEM, 2mM Glutamine, 10% FBS, 1% Penicillin/Streptomycin
OVCAR3	ATCC	HTB-161	RPMI-1640 with L-Glutamine, 10% FBS, 1% Penicillin/Streptomycin, 0.25 U/mL insulin
OVCAR4	Sigma-Aldrich	SCC258	RPMI-1640 with L-Glutamine, 10% FBS, 1% Penicillin/Streptomycin, 0.25 U/mL insulin
OVCAR5	Sigma-Aldrich	SCC259	RPMI-1640 with L-Glutamine, 10% FBS, 1% Penicillin/Streptomycin, 0.25 U/mL insulin
OVCAR8	NIH	305383	RPMI-1640 with L-Glutamine, 10% FBS, 1% Penicillin/Streptomycin
OVSAHO	Sigma-Aldrich	SCC294	RPMI-1640 with L-Glutamine, 10% FBS, 1% Penicillin/Streptomycin
OVSAHO-CPR
PEO1	Mayo Clinic, Rochester, Minnesota		DMEM, 10% FBS, 1% Pen/Strep, 1% L-Glut, 1% NEAA
PEO4	Mayo Clinic, Rochester, Minnesota		DMEM, 10% FBS, 1% Pen/Strep, 1% L-Glut, 1% NEAA
TYKNU	Osaka University Graduate School of Medicine		MEM, 10% FBS, 1% NEAA, 1% MEM Vitamins.
TYKNU-CPR	Japanese Collection of Research Bioresources Cell Bank	JCRB0234.1	MEM, 10% FBS, 1% NEAA, 1% MEM Vitamins.
ID8 Trp53-/-; Brca2-/-	Sigma-Aldrich	SCC145	DMEM, 4% FBS, 1%1% Penicillin/Streptomycin, % ITS
ID8-CPR	describe in this paper		DMEM, 4% FBS, 1%1% Penicillin/Streptomycin, % ITS
ES2	Stanford		McCoy's + 10% FBS + P/S
LentiX	Sigma-Aldrich		DMEM, 10% FBS, 4mM L-glutamine,
Abbreviations
DMEM	Dulbecco's Modified Eagle Medium
EMEM	Eagle's Minimum Essential Medium
FBS	Fetal bovine serum
MEM	Minimum Essential Medium
NEAA	Non-Essential Amino Acid
RPMI	Roswell Park Memorial Institute
