## Supplementary Table S6 for "Targeting the COP9 signalosome overcomes platinum resistance in ovarian cancer through two distinct genome stability mechanisms"

### Sheet: Sheet1
Supplementary Table S6
Name	Sequence
sgRNA-COPS5-F	GGTGATGCATGCCAGATC
sgRNA-COPS5-R	GATCTGGCATGCATCACC
sgRNA-COPS6-F	GTGGATGTCCGAGGGGTC
sgRNA-COPS6-R	GACCCCTCGGACATCCAC
COPS5-mt-F	GATGCATGCCCGTAGTGGAGGCAACTTGGAAG
COPS5-mt-R	ACCATCTTCAGCAGAG
COPS6-mt-F	GCCACCTGACCCATCCGACATCCACG
COPS6-mt-R	CCCCCTGTGGTATACCAAC
COPS5-S-F	TAGCGAGGTAAAGTTGCGTCT
COPS5-S-R	CTCCACAGGCAAAGCAAAACT
Cops6-S-F	AGGGCCGAAATATCGAGGTG
Cops6-S-R	TGTGTGCTTGGTCATAGGGTT
XPC-F	CTTCGGAGGGCGATGAAAC
XPC-R	TTGAGAGGTAGTAGGTGTCCAC
GAPDH_F	CATGGCACCGTCAAGGCTGA
GAPDG_R	TGGTGGTGCAGGAGGCATTG
