## Supplementary Table S7 for "Targeting the COP9 signalosome overcomes platinum resistance in ovarian cancer through two distinct genome stability mechanisms"

### Sheet: Sheet1
Supplementary table S7. Antibody information
Name	Source	Catalog Number
COPS5	Cell Signaling Technology	9444S
COPS6	Novus Biologicals	OTI4E7
HSP70	ThermoFisher	PA5-34772
b-Actin	sigma	A1978
Mouse anti-gH2AX (Ser139), JBW301	Millipore	Cat # 05-636
Rabbit polyclonal anti-Ki67	Abcam	Ab15580
CSA	Abcam	ab275596
CSB	Abcam	ab316745
DDB2	Abcam	ab181136
XPC	Invitrogen	MA1-23328
XPA	Cell Signaling Technology	14607S
Cul4A	Cell Signaling Technology	2699T
RAD51	Abcam	ab133534
Geminin	Leica, Novacastra	NCL-L Geminin
anti-cisplatin modified DNA antibody	ABCAM	ab103261
Flag	Sigma	F3165
Ki67	ABCAM	ab15580
FANCI	Invitrogen	PA576147
FANCA
Anti-BrdU antibody	Abcam	Ab6326
Mouse anti-IdU	BD Biosciences	347580
Goat anti-mouse-AlexaFluor488	Invitrogen	A32723
Goat anti-mouse-AlexaFluor 647	Invitrogen	A21235
Anti-rabbit-Biotinylated linked	The Jackson Laboratory	AB_2337936
Anti-mouse-Biotinylated linked	The Jackson Laboratory	AB_2338511
